# Mutations In *PIK3C2A* Cause Syndromic Short Stature, Skeletal Abnormalities, and Cataracts Associated With Ciliary Dysfunction

**DOI:** 10.1101/488411

**Authors:** Dov Tiosano, Hagit Baris Feldman, Anlu Chen, Marrit M. Hitzert, Markus Schueler, Federico Gulluni, Antje Wiesener, Antonio Bergua, Adi Mory, Brett Copeland, Joseph G. Gleeson, Patrick Rump, Hester van Meer, Deborah A. Sival, Volker Haucke, Josh Kriwinsky, Karl X. Knaup, André Reis, Nadine N. Hauer, Emilio Hirsch, Ronald Roepman, Rolph Pfundt, Christian T. Thiel, Michael S. Wiesener, Mariam G. Aslanyan, David A. Buchner

## Abstract

*PIK3C2A* is a class II member of the phosphoinositide 3-kinase (PI3K) family that catalyzes the phosphorylation of phosphatidylinositol (PI) into PI(3)P and the phosphorylation of PI(4)P into PI(3,4)P2. We identified homozygous loss-of-function mutations in *PIK3C2A* in children from three independent consanguineous families with short stature, coarse facial features, cataracts with secondary glaucoma, multiple skeletal abnormalities, neurological manifestations, among other findings. Cellular studies of patient-derived fibroblasts found that they lacked PIK3C2A protein, had impaired cilia formation and function, and demonstrated reduced proliferative capacity. Collectively, the genetic and molecular data implicate mutations in *PIK3C2A* in a new Mendelian disorder of PI metabolism, thereby shedding light on the critical role of a class II PI3K in growth, vision, skeletal formation and neurological development. This discovery expands what is known about disorders of PI metabolism and helps unravel the role of *PIK3C2A* and class II PI3Ks in health and disease.
