## Supplementary material for "Mutations In *PIK3C2A* Cause Syndromic Short Stature, Skeletal Abnormalities, and Cataracts Associated With Ciliary Dysfunction"

### Sheet: Blad1
Table S1. Detailed phenotypic characteristics of patients in Families I, II, and III.
Family	I	I	II	II	III
Patient	II-1	II-2	II-2	II-3	II-2
Age (years)	13	8	12	10	21
Gender	female	female	male	male	female
Origin	Israel (Muslim-Arabic)	Israel (Muslim-Arabic)	Syria	Syria	Tunisia
Consanguineous	+	+	+	+	+
Pregnancy	term born at 40 weeks, birth weight 2380g (-2.2 SD), IUGR, oligohydramnios,	born 35 weeks, birth weight 1600g	term born, normal brith weight, maternal fever at 4 months gestation	?	uneventful pregnancy, born at 37 weeks, birth weight 2470g, 47 cm
	suspected shortness of the fetal long bones	c/s d/t placental separation
Height	-3.3 SD	-2.3 SD	-2.5 SD	-4.8 SD	-2.5 SD
Weight	-0.2 SD	-1.7 SD	-0.2 SD	-3.9 SD	-1.9 SD
Weight for height	N.D.	N.D.	+2.4 SD	+1.1 SD	N.D.
Head circumference	-0.25 SD	N.D.	+0.9 SD	-1.1 SD	+0.5 SD
Congenital cataract	+	+	+	+	+
	bilateral congenital sutural cataract	bilateral congenital sutural cataract			cataracta polaris anterior (first reported at 2 years of age)
Secondary glaucoma	+	+	+	+	‒
	IOP 35 MMHG right eye, 38 MMHG left eye	IOP 40 MMHG both eyes
	both eyes anterior segment dysgenesis	both eyes anterior segment dysgenesis
Duane Syndrome	+	+	‒	‒	‒
Hearing loss	+	‒	‒	+	+
	non-progressive hearing deficiency			bilateral moderate conductive hearing loss	sensorineural hearing loss, hearing aids at 22 years old
Cryptorchism	‒	‒	‒	+	‒
Heart defect	?	‒	‒	+	‒
				small VSD, pulmonary valve stenosis, sinusbradycardia with first degree AV-block
Endocrine abnormalities	+	+	‒	+	+
	congenital adrenal hyperplasia due to CYP17A1 deficiency	congenital adrenal hyperplasia due to CYP17A1 deficiency		hypothyroidism	hypothyroidism (diagnosed at 20 years of age)
Hypo/hypercalciemia	+	+	‒	+	+
	hypercalcemia and nephocalcinosis	nephrocalcinosis		hypocalciemia	newborn hypercalcaemia, hypercaliuria, childhood nephrocalcinosis
Scoliosis	+	+	‒	‒	‒
		mild scoliosis	cervical lordosis and thoracal kyphosis, and congenitally malformed lumbar vertebra
			with narrowing of corpora and posterior scalloping
Other skeletal problems	+	+	+	+	+
	congenital dislocation of the right hip was surgically corrected; scoliosis,		irregular ossification of the right femoral head with broadening and shortening	pectus excavatum/carinatum, irregular epiphyseal discs of the	disproportional short stature, contractures of the elbows, coarse hands,
	lordosis, cubitus valgus, short digits and limited extension of the knees		of the femoral neck, irregular aspect of the right os navicularis	proximal femora, broadening and shortening of the femoral neck	broad thumbs, and coarse feet with broad halluces and short toes,
				and diminished ossification of both femoral heads	metaphyseal dysplasia and clinodactyly of fifth fingers,
					noticeable square shaped vertebral bodies and a flat pelvis, subluxation
					of the hips, and meta- and epiphyseal dysplasia of the femoral heads
Delayed bone age	+	+	‒	+	+
			discrepant bone development (not delayed)
Teeth abnormalities	+	+	+	+	+
			oligodentia, convex upper incisors	oligodentia, convex upper incisors, lateral incisors are missing	broad maxilla incisor and narrow mandible teeth and dental enamel defects
Organ abnormalities	‒	+	‒	+	+
		mild splenomegaly		hepatomegaly, protein-losing enteropathy based on duodenal	right sided kidney agenesis
				and ileal lymfangiectasia
Developmental delay	+	+	?	?	?
	in special education classes		in special education classes	in special education classes	selective mutism
Brain abnormalities (MRI)	+	+	+	+	+
	a previous stroke in the right caudate nucleus	a previous stroke in the right corpus striatum	non-progressive nodular lesion at the pulvinar of the left thalamus of	small lacunar infarcts frontal and periventricular	white matter lesions
			unknown origin, dysgenesis of the splenium of the corpus callosum
			with bilateral herniation of the gyrus supraoribitalis
Dysmorphic features	+	+	+	+	+
	coarse facies, macroglossia, thick lips, pointed chin, frontal up sweep hair,	coarse facies, macroglossia, thick lips, pointed chin, frontal up sweep hair,	coarse facies, broad nasal bridge, thick columella and thick alae nasi,	coarse facies, broad nasal bridge, full nasal tip, thick columella and thick	coarse face, low posterior hairline, upslanting palpebral fissures,
	anterior low-set hairline, epicanthal folds	anterior low-set hairline, epicanthal folds	small hands and broad short fingers, pes planovalgus,	alae nasi, flat philtrum, thin upper lip, small posteriorly rotated ears,	epicantic folds, flat nasal bridge, retrognathia
			3 café-au-lait spots on the back	small thorax, small hands and short fifth fingers,
				shawl scrotum, pes planovalgus
Elevated urine MPS levels	+	N.D.	+	+	N.D.
	20 mg/nmol		22 mg/nmol	32 mg/nmol
"+" indicates presence of trait, "-" indicates absence of trait, "?" Indicates unknown.
N.D., not done
